# A normalized drug response metric improves accuracy and consistency of anticancer drug sensitivity quantification in cell-based screening

**DOI:** 10.1101/262568

**Authors:** Abhishekh Gupta, Prson Gautam, Krister Wennerberg, Tero Aittokallio

## Abstract

Accurate quantification of drug effects is crucial for identifying pharmaceutically actionable cancer vulnerabilities. Current cell viability-based measurements often lead to biased response estimates due to varying growth rates and experimental artifacts that explain part of the inconsistency in high-throughput screening results. We developed an improved drug scoring model, normalized drug response (NDR), which makes use of both positive and negative control conditions to account for differences in cell growth rates and experimental noise to better characterize drug-induced effects. We demonstrate an improved consistency and accuracy of NDR compared to existing metrics in assessing drug responses of cancer cells in various culture models and experimental setups. Notably, NDR reliably captures both toxicity and viability responses, and differentiates a wider spectrum of drug behavior, including lethal, growth-inhibitory and growth-stimulatory modes, based on a single viability readout. The method will therefore substantially reduce the time and resources required in cell-based drug sensitivity screening.
