## Supplementary Tables for "A normalized drug response metric improves accuracy and consistency of anticancer drug sensitivity quantification in cell-based screening": Supplementary_Table_S1.xlsx

### Sheet: Sheet1
FIMM Batch ID	DRUG_NAME	Start Conc. (nM) tested	High conc. (nM) tested	Res. code	Alias	Trade names	Mechanism/Targets	High phase/Approval status	Prodrug Identifier	Active/inactive in clinic	Supplier	SupplierRef
FIMM000170-003	Metformin	10	100000				AMPK activator	Approved (non-oncology)			Tocris	2864
FIMM000171-004	Anagrelide	1	10000				PDE-3, PLA2 inhibitor	Approved			Tocris Biosciences	2432
FIMM000172-004	Imatinib	1	10000	STI571		Gleevec, Glivec	Abl, Kit, PDGFRB inhibitor	Approved			LC Laboratories	C-5508
FIMM000173-003	Idarubicin	0.1	1000				Topoisomerase II inhibitor	Approved			Sigma-Aldrich	I1656
FIMM000183-003	Erlotinib	1	10000	CP-358774	OSI-774	Tarceva	EGFR inhibitor	Approved			National Cancer Institute	NSC 718781-R/4
FIMM000227-002	Dexamethasone	1	10000				Immunosuppresant; glucocorticoid	Approved			Selleck	S1322
FIMM000249-004	Tretinoin	1	10000		ATRA, retinoic acid, vitamin A		Retinoic acid receptor agonist	Approved			National Cancer Institute	NSC 122758-Q/6
FIMM000287-002	Bortezomib	0.1	1000	PS-341	MS-341	Velcade, Cytomib	Proteasome inhibitor (26S subunit)	Approved			ChemieTek	CT-BZ001
FIMM000298-004	Celecoxib	1	10000	SC-58634		Celebrex	Selective COX-2 inhibitor	Approved (non-oncology)			National Cancer Institute	NSC 719627-M/1
FIMM000321-002	Clofarabine	1	10000			Evoltra, Clolar	Anti-metabolite; Purine analog	Approved	Prodrug, activated in the cells		National Cancer Institute	NSC 606869-X/4
FIMM000337-003	Vincristine	0.1	1000				Mitotic inhibitor. Vinca alkaloid microtubule depolymerizer	Approved			Selleck	S1241
FIMM000406-003	Cytarabine	1	10000		Ara-C		Anti-metabolite, interferes with DNA synthesis	Approved	Prodrug, activated in the cells		National Cancer Institute	NSC 63878-P/19
FIMM000484-002	Methylprednisolone	1	10000				Glucocorticoid	Approved			Santa Cruz Biotechnology	sc-205749
FIMM000490-004	Mitoxantrone	0.1	1000				Topoisomerase II inhibitor	Approved			NCI	NSC 279836-C/2
FIMM000491-003	Paclitaxel	0.1	1000				Mitotic inhibitor, taxane microtubule stabilizer	Approved			National Cancer Institute	NSC 125973-L/68
FIMM000528-005	Mepacrine	5	50000		Quinacrine, Achricrine		Unclear. PLA2 inhibitor. NF-kB inhibitor, p53 activator	Approved			Sigma-Aldrich	Q3251
FIMM000556-005	Topotecan	1	10000				Topoisomerase I inhibitor. Camptothecin analog	Approved			National Cancer Institute	NSC 609699-Y/16
FIMM000649-004	Methotrexate	0.5	5000				Antimetabolite; Anti-folate agent	Approved			Selleck	S1210
FIMM000983-003	Hydroxyurea	10	100000			Myelostat	Antineoplastic agent	Approved	Prodrug, activated in the cells		Sigma-Aldrich	H8627
FIMM003569-002	Pravastatin	1	10000		Eptastatin		HMG CoA reductase inhibitor	Approved (non-oncology)			Tocris	2318
FIMM003705-001	Palbociclib	1	10000	PD-0332991			CDK 4/6 inhibitor	Approved			Selleck	S1116
FIMM003707-002	Navitoclax	1	10000	ABT-263			Bcl-2/Bcl-xL inhibitor	Investigational (Ph 2)			Selleck	S1001-2
FIMM003709-001	Veliparib	1	10000	ABT-888			PARP inhibitor	Investigational (Ph 3)			Selleck	S1004
FIMM003710-001	Afatinib	0.1	1000	BIBW2992			EGFR inhibitor	Approved	Irreversible		Selleck	S1011
FIMM003713-001	Crizotinib	0.1	1000	PF-02341066			ALK, c-Met inhibitor	Approved			Selleck	S1068
FIMM003725-001	Alvocidib	1	10000		Flavopiridol, HMR-1275		CDK inhibitor	Investigational (Ph 2)			Selleck	S1230
FIMM003728-001	Tipifarnib	1	10000	R115777	Zarnestra, IND 58359		Farnesyltransferase inhibitor	Investigational (Ph 3)			Selleck	S1453
FIMM003730-001	Ponatinib	0.1	1000	AP24534		Iclusig	Broad TK inhibitor	Approved			Selleck	S1490
FIMM003739-001	AZD1775	1	10000	AZD-1775	MK1775		Wee1 inhibitor	Investigational (Ph 2)			Axon Medchem	Axon 1494
FIMM003742-001	Barasertib	0.1	1000	AZD1152-HQPA			Aurora B inhibitor	Investigational (Ph 3)	active metabolite of Barasertib	Inactive	ChemieTek	CT-A1152H
FIMM003744-001	Belinostat	1	10000	PXD101	PX105684		HDAC inhibitor	Approved			ChemieTek	CT-BELI
FIMM003749-001	BMS-754807	1	10000	BMS-754807			IGF1R inhibitor	Investigational (Ph 2)		Inactive	ChemieTek	CT-BMS75
FIMM003750-001	Idelalisib	1	10000	GS-1101	CAL-101		PI3Kdelta selective inhibitor	Approved			ChemieTek	CT-CAL101
FIMM003751-001	Trametinib	0.025	250	GSK1120212			MEK inhibitor	Approved			ChemieTek	CT-GSK112
FIMM003755-001	Everolimus	0.01	100	RAD001	SDZ-RAD	Afinitor, Certican, Zortress	binds FKBP12, causes inhibition of mTORC1	Approved			LC Laboratories	E-4040
FIMM003756-001	Ruxolitinib	1	10000	INCB018424			JAK2 inhibitor	Approved			ChemieTek	CT-INCB
FIMM003761-001	Alisertib	1	10000	MLN8237			Aurora A inhibitor	Investigational (Ph 3)			Medchemexpress	HY-10971
FIMM003763-001	Nilotinib	1	10000	AMN-107			Abl inhibitor	Approved			LC Laboratories	N-8207
FIMM003764-001	Luminespib	0.1	1000	NVP-AUY922	AUY922		HSP90 inhibitor	Investigational (Ph 2)			ChemieTek	CT-AUY922
FIMM003767-001	Vemurafenib	1	10000	PLX4032	RG7204, RO5185426		B-Raf(V600E) inhibitor	Approved			ChemieTek	CT-P4032
FIMM003775-001	Dasatinib	0.1	1000	BMS-354825			Abl, Src, Kit, EphR... Inhibitor	Approved			LC Laboratories	D-3307
FIMM003778-001	Axitinib	1	10000	AG013736			VEGFR, PDGFR, KIT inhibitor	Approved			LC Laboratories	A-1107
FIMM003780-002	Bosutinib	1	10000	SKI-606			Abl, Src inhibitor	Approved			LC Laboratories	B-1788
FIMM003782	Lenalidomide	10	100000	CC-5013			Immunomodulatory	Approved			LC Laboratories	L-5499
FIMM003783-001	Panobinostat	0.1	1000	LBH589		Faridak	HDAC inhibitor	Approved			LC Laboratories	P-3703
FIMM003787-001	Vorinostat	1	10000	MK-0683	SAHA	Zolinza	HDAC inhibitor	Approved			LC Laboratories	V-8477
FIMM003790-001	Olaparib	1	10000	AZD2281	KU-0059436		PARP inhibitor	Approved			LC Laboratories	O-9201
FIMM003793-001	Vismodegib	1	10000	GDC-0449	HhAntag691		Smothened (Hh) inhibitor	Approved			LC Laboratories	V-4050
FIMM003794-001	Sorafenib	0.1	1000	Bay 43-9006		Nevaxar	Broad TK inhibitor	Approved			LC Laboratories	S-8502
FIMM023798-002	Gemcitabine	0.1	1000				Antimetabolite; Nucleoside analog	Approved	Prodrug, activated in the cells		National Cancer Institute	NSC 613327-S/2
FIMM023814-002	Etoposide	1	10000				Topoisomerase II inhibitor	Approved			National Cancer Institute	NSC 141540-H/184
FIMM023820-003	Sunitinib	0.1	1000	SU-11248		Sutent	Broad TK inhibitor	Approved			LC Labs	S-8803
FIMM023825-003	Azacitidine	1	10000				Nucleoside analog DNA methyl transferase inhibitor	Approved	Prodrug, activated in the cells		National Cancer Institute	NSC 102816-P/21
FIMM023828-002	Fludarabine	1	10000				Antimetabolite; Purine analog	Approved	Prodrug, activated in the cells		National Cancer Institute	NSC 312887-C/7
FIMM023833-001	Quizartinib	0.1	1000	AC220			FLT3 inhibitor	Investigational (Ph 3)			ChemieTek	CT-AC220
FIMM100346-001	Carfilzomib	0.1	1000				Proteasome inhibitor (20S subunit)	Approved			ChemieTek	CT-CARF
FIMM100362-001	Midostaurin	1	10000	NVP-PKC412	PKC412, CGP 41251		PKC, PKA, S6K and EGFR inhibitor	Investigational (Ph 3)			Tocris Biosciences	2992
FIMM100364-001	Regorafenib	1	10000	BAY73-4506			Kit, VEGFR inhibitor	Approved			Selleck	S1178
FIMM100371-002	Chloroquine	10	100000				Antimalaria agent; chemo/radio sensitizer	Approved			Sigma-Aldrich	C6628
FIMM100372-002	Valproic acid	100	1000000				HDAC inhibitor	Approved			Sigma-Aldrich	P4543
FIMM100375-001	Volasertib	0.1	1000	BI 6727			PLK1 inhibitor	Investigational (Ph 3)			ChemieTek	CT-BI6727
FIMM100379-001	Omacetaxine	1	10000		Homoharringtonine	Synribo	Protein synthesis inhib (80 S ribosome)	Approved			Santa Cruz Biotechnology	sc-202652
FIMM100385-001	Galunisertib	0.1	1000	LY2157299			TGF-B/Smad inhibitor	Investigational (Ph 2)			Selleck	S2230
FIMM100389-001	Nintedanib	1	10000	BIBF 1120	Indetanib, Vargatef		VEGFR, PDGFR, FGFR inhibitor	Approved			Selleck	S1010-2
FIMM100391-001	AZD4547	0.1	1000	AZD4547			FGFR inhibitor	Investigational (Ph 2)			ChemieTek	CT-A4547
FIMM100402-001	Tosedostat	1	10000	CHR 2797			Aminopeptidase inhibitor	Investigational (Ph 3)			Tocris Biosciences	3595
FIMM100411-001	MK-0752	0.1	1000	MK-0752			gamma-secretase/notch inhibitor	Investigational (Ph 2)			Selleck	S2660
FIMM100415-001	Ibrutinib	0.1	1000	PCI-32765	CRA-032765		BTK inhibitor	Approved	Irreversible		Selleck	S2680
FIMM109440-001	NVP-BGJ398	0.1	1000	NVP-BGJ398	BGJ398		FGFR inhibitor	Investigational (Ph 2)			Chemietek	CT-BGJ398
FIMM109441-001	Momelotinib	1	10000	CYT-387	CYT1138		JAK1 & 2 inhibitor	Investigational (Ph 2)			Chemietek	CT-CYT387
FIMM109442-001	MLN-0128	0.1	1000	MLN-0128	INK128		mTOR inhibitor	Investigational (Ph 1)			Chemietek	CT-INK128
FIMM109460-001	Dinaciclib	0.1	1000	SCH727965			CDK inhibitor	Investigational (Ph 3)			ChemieTek	CT-DINA
FIMM109463-001	Ralimetinib	1	10000	LY2228820	CP868569		p38MAPK inhibitor	Investigational (Ph 2)			Selleck	S1494
FIMM109464-001	Crenolanib	1	10000	CP-868596			PDGFRA and PDGFRB inhibitor	Investigational (Ph 2)			Selleck	S2730
FIMM109468-001	ZSTK474	1	10000	ZSTK474			PI3Kgamma selective inhibitor	Investigational (Ph 1)			LC Laboratories	Z-1066
FIMM115469-001	Vistusertib	1	10000	AZD2014			mTOR inhibitor	Investigational (Ph 1)			Selleck	S2783
FIMM115470-001	CPI-613	1	10000	CPI-613			pyruvate dehydrogenase, alpha-ketoglutarate dehydrogenase inhibitor	Investigational (Ph 2)			Selleck	S2776
FIMM115471-001	FG-4592	1	10000	FG-4592			HIF prolyl hydroxylase inhibitor	Investigational (Ph 2)			Medchemexpress	HY-13426
FIMM115472-001	Pevonedistat	1	10000	MLN4924			NAE inhibitor	Investigational (Ph 1)			ChemieTek	CT-M4924
FIMM115484-001	Venetoclax	0.1	1000	ABT-199	GDC-0199		Selective Bcl-2 inhibitor	Approved			Chemietek	CT-A199-2
FIMM115486-001	Ipatasertib	1	10000	RG7440	GDC-0068		AKT inhibitor	Investigational (Ph 2)			Chemietek	CT-G0068
FIMM133776-001	Rocilinostat	1	10000	ACY-1215			HDAC-6 selective inhibitor	Investigational (Ph 1)			Chemietek	CT-ACY12
FIMM133786-001	Lonafarnib	1	10000	SCH66336	Sarasar		Farnesyl transferase inhibitor	Investigational (Ph 3)			Selleck	S2797
FIMM133787-001	Alpelisib	0.25	2500	NVP-BYL719	BYL719		PI3Kalpha inhibitor	Investigational (Ph 2)			Selleck	S2814
FIMM133797-002	Pomalidomide	1	10000	CC-4047	3-amino-thalidomide		Immunomodulatory agent, anti-angiogenic	Approved			Selleck	S1567
FIMM133806-001	SGI-1776	1	10000	SGI-1776			PIM kinase inhibitor	Investigational (Ph 1)		Inactive	Selleck	S2198
FIMM133807-001	Rigosertib	1	10000	ON-01910.Na		Estybon, Novonex	PLK1 inhibitor, non-ATP-comp inhibitor	Investigational (Ph 2)			Selleck	S1362
FIMM133810-001	Duvelisib	0.05	500	IPI-145	INK1197		PI3Kgamma/delta inhibitor	Investigational (Ph 2)			Selleck	S7028
FIMM133816-002	SCH772984	1	10000	SCH772984			ERK inhibitor	Probe		Inactive	ChemieTek	CT-SCH772
FIMM133830-001	Abemaciclib	0.25	2500	LY2835219			CDK4/6 inhibitor	Investigational (Ph 2)			Selleck	S7158
FIMM133831-001	Ceritinib	0.25	2500	NVP-LDK378	LDK378		ALK inhibitor	Approved			Selleck	S7083
FIMM133837-001	Hydroxyfasudil	3.75	37500	HA-1100			ROCK inhibitor	Active metabolite of approved drug (JPN)	Active metabolite of fasudil		Santa Cruz Biotechnology	sc-202176
FIMM133857-001	Gedatolisib	0.1	1000	PF-05212384	PKI-587		PI3K/mTOR inhibitor	Investigational (Ph 2))	B. Kinase inhibitor		Selleck	S2628
FIMM133880-001	AZD-1080	1	10000	AZD-1080	AZ-11548415		GSK3 inhibitor	Investigational (Ph 1)		Inactive	Selleck	S7145
FIMM133886-001	Silmitasertib	1	10000	CX-4945			CSNK2A1 inhibitor	Investigational (Ph 2)			Selleck	S2248
FIMM133888-001	AZD-8186	0.1	1000	AZD-8186			PI3Kbeta inhibitor	Investigational (Ph 1)			Active Biochem	A-1610
FIMM133892-001	NVP-LCL161	2.5	25000	NVP-LCL161	LCL161		IAPs, SMAC mimetic	Investigational (Ph 2)			Chemietek	CT-LCL161
FIMM133893-001	Tazemetostat	1	10000	E7438	EPZ-6438		EZH2 inhibitor	Investigational (Ph 1)			Chemietek	CT-EPZ438
FIMM133896-001	EPZ-5676	0.1	1000	EPZ-5676			DOT1L inhibitor	Investigational (Ph 1)			Selleck	S7062
FIMM133902-001	Selinexor	1	10000	KPT-330			CRM1 inhibitor	Investigational (Ph 2)			Selleck	S7252
FIMM136366-001	Birabresib	1	10000	MK-8628	OTX015		BET inhibitor	Investigational (Ph 2)			Selleck	S7360
FIMM136372-001	NVP-LGK974	1	10000	NVP-LGK974	LGK974		PORCN inhibitor	Investigational (Ph 1)		inactive	Selleck	S7143
FIMM136380-001	Pacritinib	1	10000	SB1518			FLT3/JAK2 inhibitor	Investigational (Ph 3)			Selleck	S8057
FIMM136384-001	Idasanutlin	1	10000	RG7388			MDM2/p53, 2nd gen MDM2 inihib	Investigational (Ph 3)			Medchemexpress	HY-15676
FIMM136386-001	Filanesib	0.1	1000	ARRY-520			KSP/Eg5 inhibitor	Investigational (Ph 2)			Medchemexpress	HY-15187
FIMM136392-001	Cobimetinib	0.1	1000	GDC-0973	XL-518	Cotellic	MEK inhibitor	Approved			Medchemexpress	HY-13064
FIMM136393-001	AZD1208	1	10000	AZD1208			PIM1, 2, 3 kinase inhibitor	Investigational (Ph 1)			Medchemexpress	HY-15604
FIMM136394-001	BGB324	1	10000	BGB324	R 428		Axl inhibitor	Investigational (Ph 1)			Medchem Express	HY-15150
FIMM136402-002	Entospletinib	0.5	5000	GS-9973			Syk inhibitor	Investigational (Ph 2)			Selleck	S7523
FIMM136412-001	AMG-232	0.1	1000	AMG-232			MDM2 inhibitor	Investigational (Ph 2)			ChemieTek	CT-AMG232
FIMM136419-001	GSK525762	1	10000	GSK525762	I-BET762		BET inhibitor	Investigational (Ph 1)			ChemieTek	CT-BET762
FIMM136428-002	Taselisib	0.1	1000	GCD-0032	RG7604		PI3K alpha, delta, (gamma) selective inhibitor	Investigational (Ph 3)			Medchemexpress	HY-13898-2
FIMM136431-001	Glasdegib	0.1	1000	PF-04449913			Smothened (Hh) inhibitor	Investigational (Ph 2)			Medchemexpress	HY-16391
FIMM136488-002	A-1210477	5	50000	A-1210477			MCL-1 inhibitor	Probe		inactive	Active Biochem	A-9036
FIMM136490-001	VS-4718	1	10000	VS-4718	PND-1186		FAK inhibitor	Investigational (Ph 1)			Chemietek	CT-VS4718
FIMM136493-001	Ulixertinib	1	10000	BVD-523	VRT-752271		ERK inhibitor	Investigational (Ph 2)			Chemietek	CT-VRT752
FIMM136494-001	LY-3009120	1	10000	LY-3009120	DP-4978		pan-RAF inhibitor	Investigational (Ph 1)			Medchemexpress	HY-12558
FIMM136500-001	Prexasertib	1	10000	LY2606368			Chk1 inhibitor	Investigational (Ph 2)			Medchemexpress	HY-18174A
FIMM136501-001	Epacadostat	1	10000	INCB024360			IDO inhibitor	Investigational (Ph 2)			Medchemexpress	HY-15689
FIMM136507-001	Napabucasin	2.5	25000	BBI-608			CSC inhibitor, STAT3 mediated?	Investigational (Ph 3)			Medchemexpress	HY-13919
FIMM136508-001	Enasidenib	1	10000	AGI-221	CC-90007		IDH2-R140Q inhibitor	Investigational (Ph 2)			Medchemexpress	HY-18690
FIMM136509-001	CCT196969	1	10000	CCT196969			pan-RAF/Src inhibitor	Probe		inactive	ChemieTek	CT-CCT196
FIMM136510-001	Gilteritinib	0.1	1000	ASP2215			FLT3/AXL inhibitor	Investigational (Ph 3)			Chemietek	CT-GILT
FIMM136513-001	A-1331852	0.1	1000	A-1331852			Bcl-XL inhibitor	Probe		inactive	Chemietek	CT-A133
FIMM136515-001	Ivosidenib	1	10000	AG-120			IDH1 R132H/R132C inhibitor	Investigational (Ph 2)			Chemietek	CT-AG120
FIMM136519-002	TIC10	5	50000	TIC10	ONC201		ERK & AKT inhibitor, TRAIL inducer	Investigational (Ph 2)			Selleck	S7963-2
FIMM136520-002	ABC294640	10	100000	ABC294640			Sphingosine kinase 2 inhibitor	Investigational (Ph 2)			Selleck	S7174-2
FIMM136526-001	RO5126766	1	10000	RO5126766	CH5126766		dual RAF/MEK inhibitor	Investigational (Ph 1)			Medchemexpress	HY-18652
FIMM136529-002	AZD6738	2.5	25000	AZD6738			ATR inihibitor	Investigational (Ph 1)			Medchemexpress	HY-19323-2
FIMM136532-001	Entrectinib	0.1	1000	RXDX-101	NMS-E628		TRK, ROS1, ALK inhibitor	Investigational (Ph 2)			Medchemexpress	HY-12678
FIMM136537-001	Motolimod	1	10000	VTX-2337			TLR8 agonist	Investigational (Ph 2)			Medchemexpress	HY-13773
