## Supplementary Tables for "A normalized drug response metric improves accuracy and consistency of anticancer drug sensitivity quantification in cell-based screening": Supplementary_Table_S3.xlsx

### Sheet: Sheet2
Cell line	Cell-Type	Source	Species	Source code	Growth Medium	Cell seeding amount /well (384-well plate)	Doubling Time (h) (PMID:22003129)
MDA-MB-231	breast adenocarcinoma	ATCC	human	ATCC® HTB-26™	DMEM + 10%FBS + 10µg/ml Insulin	1500	25
MDA-MB-361	breast adenocarcinoma	ATCC	human	ATCC® HTB-27™	DMEM + 10%FBS	1500	74
HDQ-P1	breast carcinoma	DSMZ	human	ACC-494	DMEM + 10%FBS	1000	60
MIA PaCa-2	pancreatic ductal adenocarcinoma	ATCC	human	ATCC® CRL-1420™	DMEM + 10%FBS	750	26
MCF7	breast adenocarcinoma	ATCC	human	ATCC® HTB-22™	DMEM + 10%FBS + 10µg/ml Insulin	1500	51
